# Raspberry plant stress detection using hyperspectral imaging

**DOI:** 10.1101/2023.02.22.529512

**Authors:** Dominic Williams, Alison Karley, Avril Britten, Susan McCallum, Julie Graham

**Affiliations:** James Hutton Institute, Invergowrie, Dundee; James Hutton Limited, Invergowrie, Dundee

## Abstract

Monitoring plant responses to stress is an ongoing challenge for crop breeders, growers and agronomists. The measurement of below ground stress is particularly challenging as plants do not always show visible signs of stress in the above ground organs, particularly at early stages. Hyperspectral imaging is a technique that could be used to overcome this challenge if associations between plant spectral data and specific stresses can be determined. In this study, three genotypes of red raspberry plants grown under controlled conditions in a glasshouse were subjected to below ground biotic stresses (root pathogen *Phytophthora rubi* and root herbivore *Otiorhynchus sulcatus*) or abiotic stress (soil water availability) and regularly imaged using hyperspectral cameras over this period. Significant differences were observed in plant biophysical traits (canopy height and leaf dry mass) and canopy reflectance spectrum between the three genotypes and the imposed stress treatments. The ratio of reflectance at 469nm and 523nm showed a significant genotype-by-treatment interaction driven by differential genotypic responses to the *Phytophthora rubi* treatment. This indicates that spectral imaging can be used to identify variable plant stress responses in raspberry plants.
