## Supplemental Table 1 for "Raspberry plant stress detection using hyperspectral imaging"

### Sheet: Sheet1
Image 1		0946/12	Latham	Glen Moy	Latham	0946/12	Glen Moy	Glen Moy	0946/12	0946/12	0946/12	Glen Moy	0946/12
Gap next to wall			Low Water			Vine Weevil			Root Rot			High Water			Block 1
Image 2		Glen Moy	Latham	0946/12	Glen Moy	Latham	0916/12	Latham	Latham	Glen Moy	Latham	Latham	Glen Moy
< 1.2m	>	<				4.8m							>
Image 3		Latham	0946/12	Latham	0946/12	Glen Moy	Glen Moy	0946/12	Latham	0946/12	0946/12	Latham	0946/12
Gap next to wall			Root Rot			High Water			Low Water			Vine Weevil			Block 2
Image 4		0946/12	Glen Moy	Glen Moy	Latham	Latham	0946/12	Glen Moy	Latham	Glen Moy	Glen Moy	Glen Moy	Latham
< 1.2m	>	<				4.8m							>
Image 5		0946/12	0946/12	Latham	0946/12	Glen Moy	0946/12	Latham	Latham	Glen Moy	Glen Moy	Latham	0946/12
Gap next to wall			Vine Weevil			Low Water			High Water			Root Rot			Block 3
Image 6		Glen Moy	Glen Moy	Latham	Latham	Latham	Glen Moy	0946/12	0946/12	Glen Moy	0946/12	Glen Moy	Latham
< 1.2m	>	<				4.8m							>
Image 7		0946/12	Glen Moy	Latham	Glen Moy	0946/12	Latham	Glen Moy	Latham	0946/12	0946/12	Glen Moy	Glen Moy
Gap next to wall			High Water			Root Rot			Vine Weevil			Low Water			Block 4
Image 8		0946/12	Glen Moy	Latham	0946/12	Glen Moy	Latham	0946/12	Glen Moy	Latham	Latham	Latham	0946/12
< 1.2m	>	<				4.8m							>
